# Multimodal small-molecule screening for human prion protein binders

**DOI:** 10.1101/2020.06.18.159418

**Authors:** Andrew G Reidenbach, Michael F Mesleh, Dominick Casalena, Sonia M Vallabh, Jayme L Dahlin, Alison J Leed, Alix I Chan, Dmitry L Usanov, Jenna B Yehl, Christopher T Lemke, Arthur J Campbell, Rishi N Shah, Om K Shrestha, Joshua R Sacher, Victor L Rangel, Jamie A Moroco, Murugappan Sathappa, Maria Cristina Nonato, Kong T Nguyen, S Kirk Wright, David R Liu, Florence F Wagner, Virendar K Kaushik, Douglas S Auld, Stuart L Schreiber, Eric Vallabh Minikel

## Abstract

Prion disease is a rapidly progressive neurodegenerative disorder caused by misfolding and aggregation of the prion protein (PrP), and there are currently no therapeutic options. PrP ligands could theoretically antagonize prion formation by protecting the native protein from misfolding or by targeting it for degradation, but no validated small-molecule binders have been discovered to date. We deployed a variety of screening methods in an effort to discover binders of PrP, including ^19^F-observed and saturation transfer difference (STD) nuclear magnetic resonance (NMR) spectroscopy, differential scanning fluorimetry (DSF), DNA-encoded library selection, and *in silico* screening. A single benzimidazole compound was confirmed in concentration-response, but affinity was very weak (*K_d_* > 1 mM), and it could not be advanced further. The exceptionally low hit rate observed here suggests that PrP is a difficult target for small-molecule binders. While orthogonal binder discovery methods could yield high affinity compounds, non-small-molecule modalities may offer independent paths forward against prion disease.
