## Supplemental Table 1 for "Multimodal small-molecule screening for human prion protein binders"

### Sheet: Table S1
Compound	R1	R2	R3	R4	X	STD compound concentration (mM)	STD result	STD precipitation notes	TROSY compound concentration (mM)	TROSY result	TROSY precipitation notes	SMILES	PrP crystallization soaking attempted	Broad compound ID number	Supplier catalog ID	Aldrich Market Select structure ID	Supplier
1	Cl	Cl	Me	H	N	0.1 and 0.2	+		0.2-0.75	+		CC1=NC2=CC(Cl)=C(Cl)C=C2N1	yes		PS-4319		Key Organics
2	Me	Me	Me	H	N	0.2	+		1	-		CC1=NC2=CC(C)=C(C)C=C2N1	no		5J-328S	27710199	Key Organics / BIONET
3	F	F	Me	H	N	0.2	-		1	±		CC1=NC2=CC(F)=C(F)C=C2N1	no		81\09-41	29312137	Butt Park Ltd
4	H	CN	Me	H	N	0.2	-		1	-		CC1=NC2=CC(C#N)=C([H])C=C2N1	no		4035793	70390867	ChemBridge Corporation
5	Cl	Cl	OH	H	N	0.2	-		0.5	±	+	OC1=NC2=CC(Cl)=C(Cl)C=C2N1	no		A000565920	135849478	AMS Private Supplier 1
6	Cl	Cl	H	H	N	0.2	+		1	+	+	ClC1=C(Cl)C=C(N=C([H])N2)C2=C1	no		5R-0829	27291599	Key Organics / BIONET
7	Cl	H	Me	H	N	0.2	-		1	-		CC1=NC2=CC([H])=C(Cl)C=C2N1	no		MFCD00014559	27724894	Sigma-Aldrich
8	Cl	Cl	Et	H	N	0.2	+		0.5	+		ClC1=C(Cl)C=C(N=C(CC)N2)C2=C1	no		7857730	39791140	ChemBridge Corporation
9	Cl	Cl	Me	Et	N+-Et	0.2	-		1	±		CC1=[N+](CC)C2=CC(Cl)=C(Cl)C=C2N1CC	no		MFCD00186150	27934254	Sigma-Aldrich
10	Cl	Cl	Me	Me	N	0.2	+		0.5	+		CC1=NC2=CC(Cl)=C(Cl)C=C2N1C	no		S981559	26878578	Sigma-Aldrich
11	Br	Cl	H	H	N	0.1	+	+	0.2	±	+	BrC1=C(Cl)C=C(N=CN2)C2=C1	yes		Z307023038		Enamine
12	Br	Br	H	H	N	0.1	+		0.5	±	+	BrC1=C(Br)C=C(N=CN2)C2=C1	yes		HI-1724		Combi-Blocks
13	Cl	Cl	CH2OH	H	CH	0.1	+	±	0.5	±	+	ClC1=C(Cl)C=C(NC(CO)=C2)C2=C1	yes		Z360053570		Enamine
14	Cl	Cl	H	H	CH	0.1	+	±	0.5	±	+	ClC1=C(Cl)C=C(NC=C2)C2=C1	yes		QB-0028		Combi-Blocks
15	Cl	Br	H	H	CH	0.1	+		0.5	±	+	BrC1=C(Cl)C=C(NC=C2)C2=C1	yes		Z1695822033		Enamine
16	Cl	OMe	H	H	CH	0.1	±					ClC1=C(OC)C=C2C(NC=C2)=C1	yes		Z2050688001		Enamine
17	OMe	Cl	H	H	CH	0.1	-					ClC1=C(OC)C=C(NC=C2)C2=C1	yes		QC-9984		Combi-Blocks
18	Cl	F	H	H	CH	0.1	-					FC1=C(Cl)C=C(NC=C2)C2=C1	yes		OR-4704		Combi-Blocks
19	F	Cl	H	H	CH	0.1	±					ClC1=C(F)C=C(NC=C2)C2=C1	yes		Z2692094002		Enamine
20	Br	Cl	H	H	CH	0.1	+	±	0.5	±	+	ClC1=C(Br)C=C(NC=C2)C2=C1	yes		QC-3375		Combi-Blocks
21						0.1	-	+				Clc1c2C(=O)CC(=O)c2c(Cl)c(Cl)c1Cl	no	BRD-K27536248-001-02-5	S7140		Selleck
22						0.1	+		0.5	±	+	CCn1c(O)nc2cc(Cl)c(Cl)cc12	yes	BRD-K89299012-001-06-0	1422		Tocris
23						0.1	-					Cc1oc2c(F)c(F)c(F)c(F)c2c1-c1noc(n1)C(C)(C)C	no	BRD-K52009106-001-01-4	SEW 02540		Maybridge
24						0.1	+		0.5	+		OC(=O)c1cnn(c1)-c1nc2cc(Cl)c(OC(F)(F)F)cc2[nH]1	yes	BRD-K01036220-001-01-0	HY-12832		MedChemEx
25						0.1	-					Cc1nn2c(nc(C)c(CCC(O)=O)c2=O)[nH]1	no	BRD-K33004854-001-01-3	F2130-0033		LifeChem
26						0.1	-					Cc1nc2sc(C#N)c(N)c2c(C)c1C	no	BRD-K69739967-001-01-5	F1154-0001		LifeChem
27						0.1	-					NC1(Oc2cc(Cl)c(Cl)cc2O1)C(F)(F)F	no	BRD-K50903418-001-02-1	F1023-0045		LifeChem
29						0.1	+		0.5	±	+	OC[C@H]1O[C@H](C(O)[C@H]1O)n1cnc2cc(Cl)c(Cl)cc12	yes	BRD-A74904029-001-03-2	EI-231		Biomol
30						0.1	-					OC(=O)CSc1nc2cc(F)c(cc2[nH]1)N1CCOCC1	no	BRD-K39945943-001-01-4	7849329		ChemBridge
31						0.1	-					Cc1nc2cc(C)c(C)cc2s1	no	BRD-K00156907-001-08-2	BAS 00632626		Asinex
32						0.1	-					COc1cc2c(C(O)=O)c(C)oc2cc1Br	no	BRD-K69140984-001-01-5	ST4000353		TimTec
33						0.1	-					OC(=O)CSc1nc2cc(F)c(F)cc2[nH]1	no	BRD-K18111102-001-01-5	7881804		ChemBridge
35						0.1	-					OC(=O)CN1C(=O)c2cc(Cl)c(Cl)cc2C1=O	no	BRD-K40731816-001-01-9	3668-0002		ChemDiv
36						0.1	-					Cc1nn2c([nH]c3CCCc3c2=O)c1-c1ccccc1	no	BRD-K20920942-001-01-9	ST003431		TimTec
37						0.1	-					COc1cc2c(NC(C)=O)c(CN(C)C)oc2c(Cl)c1Cl	no	BRD-K98548395-001-01-7	ST001849		TimTec
39						0.1	-					CCOC(=O)CSc1nc2cc(Cl)c(Cl)cc2n1CC	no	BRD-K43890312-001-01-9	SPB 02603		Maybridge
40						0.1	-					CCc1nc2sc(C#N)c(N)c2cc1C	no	BRD-K41503629-001-01-8	ST2005439		TimTec
41						0.1	-					COc1cc2c(C(O)=O)c(C)n(C)c2cc1Br	no	BRD-K98492030-001-01-9	ST5009419		TimTec
42						0.1	±		0.5	±		OC(=O)CCN1C(=O)c2cc(Cl)c(Cl)cc2C1=O	yes	BRD-K29153466-001-01-4	3668-0013		ChemDiv
43						0.1	-					CCc1c(oc2cc(C)c(C)cc12)C(O)=O	no	BRD-K22075838-001-01-7	7119987581		Otava
44						0.1	±		0.5	±		Cc1nc2cc(Cl)c(Cl)cc2n1CCCO	yes	BRD-K22215819-001-08-7	STOCK1S-42555		InterBioScreen
45						0.1	+		0.5 and 0.2	+	+	OC(=O)c1ccc(NCc2nc3cc(Cl)c(Cl)cc3[nH]2)cc1	yes	BRD-K21085404-003-02-5	60044		NCI
46						0.1	-					OC(=O)CCc1nc2cc3OCCOc3cc2[nH]1	no	BRD-K10148997-001-02-1	MHC05305		Maybridge
48						0.1	-					Cc1nc2[nH]c(C)c(CCC(O)=O)c(=O)n2n1	no	BRD-K92484297-001-02-8	MHC06026		Maybridge
49						0.1	+		0.5	±	+	CCOC(=O)c1c(CNC)n(C)c2cc(Br)c(O)cc12	yes	BRD-K17750827-001-02-3	MHC08064		Maybridge
50						0.1	-					Cc1oc2c(F)c(F)c(F)c(F)c2c1C(N)=O	no	BRD-K70567986-001-02-2	SEW02406		Maybridge
51						0.1	±					OCCCCn1cnc2cc(Cl)c(Cl)cc12	no	BRD-K21232592-001-03-7	SPB07625		Maybridge
52						0.1	-					OC(=O)c1cc2nc3CCCc3c(n2n1)C(F)(F)F	no	BRD-K61642044-001-02-4	MHC09287		Maybridge
53						0.1	-					Cc1cc2nc(C)c(Cc3ccccc3)c(O)n2n1	yes	BRD-K43005467-001-08-2	MHC03673		Maybridge
54						0.1	+		0.5	±		Nc1ccccc1NC(=O)N1Cc2cc(Cl)c(Cl)cc2C1	yes	BRD-K62490600-001-01-5			Broad Internal
55						0.1	+		0.5	±		OCc1nc2cc(Cl)c(Cl)cc2[nH]1	yes	BRD-K76245666-001-02-6			Broad Internal
56						0.1	-	+				Nc1c2CCCCc2nc2sc3CCCCCc3c12	no	BRD-K43401024-001-09-7	STOCK3S-93937		InterBioScreen
57						0.1	-					Nc1ccccc1NC(=O)N1Cc2cc(F)c(F)cc2C1	no	BRD-K54386696-001-01-0			Broad Internal
63						0.1	-					Cc1nc2c(c(C)c(C)cc2[nH]1)[N+]([O-])=O	no	BRD-K96473233-001-08-1	5J-329S		Key
64						0.1	-					NC(=O)c1cn2cc(-c3ccccc3Cl)n(CC3CC3)c(=O)c2n1	no	BRD-K65031869-001-03-6	20132668		ChemBridge
