## Supplemental Table 2 for "Multimodal small-molecule screening for human prion protein binders"

### Sheet: Table S2
#	SMILES	Systematic name	Supplier name	Supplier ID	Mass	Purity (%)
1	o1cccc1C(N2[C@H](c(o3)nc(c4ccc(C)cc4)n3)Cc([nH]5)c(nc5)C2)=O	5-[(6S)-5-(furan-2-carbonyl)-1H,4H,5H,6H,7H-imidazo[4,5-c]pyridin-6-yl]-3-(4-methylphenyl)-1,2,4-oxadiazole	AnalytiCon Discovery	NAT22-366038	375.38	94
2	Cc(c(Oc(cccn1)c1C)n2)c(c(cc(N)n3)c(c4)c3[nH]c4)nc2	4-{5-methyl-6-[(2-methylpyridin-3-yl)oxy]pyrimidin-4-yl}-1H-pyrrolo[2,3-b]pyridin-6-amine	ChemBridge	99596713	332.359	90
3	FC(F)(F)COC(C(=C(C)N1)C(c2ccccc2Cl)NC1=O)=O	2,2,2-trifluoroethyl 4-(2-chlorophenyl)-6-methyl-2-oxo-1,2,3,4-tetrahydropyrimidine-5-carboxylate	ChemBridge	5604851	348.703	90
4	Cn(c(C(CCN1)CC1)n2)c(Sc3cc(C(N4CCCC4)=O)ccn3)n2	2-{[4-methyl-5-(piperidin-4-yl)-4H-1,2,4-triazol-3-yl]sulfanyl}-4-(pyrrolidine-1-carbonyl)pyridine	ChemBridge	76047564	372.49	90
5	Fc(ccc1CNC(=O)CCc2nnc(c(cc(C)o3)n3)o2)c(F)c1	N-[(3,4-difluorophenyl)methyl]-3-[5-(5-methyl-1,2-oxazol-3-yl)-1,3,4-oxadiazol-2-yl]propanamide	ChemBridge	63070933	348.304	90
6	Oc(cc(C)n1)nc1SCC2=Nc(cccc3)c3C(=O)N2c4ccccc4C	2-{[(4-hydroxy-6-methylpyrimidin-2-yl)sulfanyl]methyl}-3-(2-methylphenyl)-3,4-dihydroquinazolin-4-one	ChemBridge	7113124	390.46	90
7	CSC1=NC2=C(C(=O)N1)C(c(ccn3)cc3)C4=C(N2)CCCC4=O	2-(methylsulfanyl)-5-(pyridin-4-yl)-3H,4H,5H,6H,7H,8H,9H,10H-pyrimido[4,5-b]quinoline-4,6-dione	ChemBridge	7647906	340.402	90
8	Fc(c(OCCCCCC)ccc1c2nc(N)ccn2)c1F	2-[2,3-difluoro-4-(hexyloxy)phenyl]pyrimidin-4-amine	ChemBridge	16073281	307.338	90
9	C(OC(=O)C(c1ccc(F)cc1)(NC(Nc(cc(C)o2)n2)=O)C(F)(F)F)C	ethyl 3,3,3-trifluoro-2-(4-fluorophenyl)-2-{[(5-methyl-1,2-oxazol-3-yl)carbamoyl]amino}propanoate	ChemBridge	7927043	389.301	90
10	Clc(cc(N1)c2C(O)(CC(c3ccc(C)o3)=O)C1=O)cc2Cl	4,6-dichloro-3-hydroxy-3-[2-(5-methylfuran-2-yl)-2-oxoethyl]-2,3-dihydro-1H-indol-2-one	ChemBridge	9069715	340.154	90
11	c1(Cn2c(CCCC3=O)c3c(CC(NCC(NC(=O)N4)=N4)=O)c2C)ccccc1	2-(1-benzyl-2-methyl-4-oxo-4,5,6,7-tetrahydro-1H-indol-3-yl)-N-[(5-oxo-4,5-dihydro-1H-1,2,4-triazol-3-yl)methyl]acetamide	ChemBridge	95059689	393.438	90
12	Cc1c(C(=O)N2CC(c3ccc(C)cc3)=O)c(sc1C(N)=O)N=C2	5-methyl-3-[2-(4-methylphenyl)-2-oxoethyl]-4-oxo-3H,4H-thieno[2,3-d]pyrimidine-6-carboxamide	ChemBridge	9138818	341.386	85
13	O=C(C(CC(NC(c(cn1c2ccccc2F)cn1)C)=O)=CN3)NC3=O	2-(2,4-dioxo-1,2,3,4-tetrahydropyrimidin-5-yl)-N-{1-[1-(2-fluorophenyl)-1H-pyrazol-4-yl]ethyl}acetamide	ChemBridge	25117068	357.339	90
14	Clc(ccc1C2(N(Cc(nc(C(N)=O)o3)n3)C=O)CCC2)cc1	3-({[1-(4-chlorophenyl)cyclobutyl]formamido}methyl)-1,2,4-oxadiazole-5-carboxamide	ChemBridge	97907945	334.756	90
15	Fc(ccc1c(c(CN(C)C(=O)CC(=C(C)N2)C(=O)NC2=O)c[nH]3)n3)cc1	N-{[3-(4-fluorophenyl)-1H-pyrazol-4-yl]methyl}-N-methyl-2-(6-methyl-2,4-dioxo-1,2,3,4-tetrahydropyrimidin-5-yl)acetamide	ChemBridge	99947210	371.365	90
16	O=C(C=CN1CC(NCCC(c2ccc(F)cc2)c3ccco3)=O)NC1=O	2-(2,4-dioxo-1,2,3,4-tetrahydropyrimidin-1-yl)-N-[3-(4-fluorophenyl)-3-(furan-2-yl)propyl]acetamide	ChemBridge	98668907	371.362	90
17	Cc(cc(CNc1ccc(c(o2)nc(CCCc3ccccc3)n2)cn1)o4)n4	N-[(3-methyl-1,2-oxazol-5-yl)methyl]-5-[3-(3-phenylpropyl)-1,2,4-oxadiazol-5-yl]pyridin-2-amine	ChemBridge	41026332	375.423	90
18	n1c(ccc(CN(C)C(C(N(C=C2)C(S2)=N3)=CC3=O)=O)c4)c4ns1	N-[(2,1,3-benzothiadiazol-5-yl)methyl]-N-methyl-7-oxo-7H-[1,3]thiazolo[3,2-a]pyrimidine-5-carboxamide	ChemBridge	86935435	357.415	90
19	C(c(o1)nnc1CN(C)C(C(C(=O)N2)=CC(C3)=C2CC3)=O)C	N-[(5-ethyl-1,3,4-oxadiazol-2-yl)methyl]-N-methyl-2-oxo-1H,2H,5H,6H,7H-cyclopenta[b]pyridine-3-carboxamide	ChemBridge	79263175	302.328	90
20	Clc1ccc(C(F)(F)F)cc1N(Cc(o2)nc(C(NC)=O)n2)C=O	5-({[2-chloro-5-(trifluoromethyl)phenyl]formamido}methyl)-N-methyl-1,2,4-oxadiazole-3-carboxamide	ChemBridge	54469220	362.69	90
21	n1(Cc(o2)ccc2C(NCc(nc(Cc3cccs3)o4)n4)=O)cccn1	5-[(1H-pyrazol-1-yl)methyl]-N-({5-[(thiophen-2-yl)methyl]-1,2,4-oxadiazol-3-yl}methyl)furan-2-carboxamide	ChemBridge	43623873	369.4	90
22	O1CCNC[C@@H]1CNc(c(C(F)(F)F)cn2)cc2Nc(cn3)ncc3C#N	5-{[4-({[(2R)-morpholin-2-yl]methyl}amino)-5-(trifluoromethyl)pyridin-2-yl]amino}pyrazine-2-carbonitrile	ChemScene	CS-5863	379.34	98
23	Fc1cc(c(cs2)nc2C)ccc1Oc(c3c(n4)cccc3)nc4	4-[2-fluoro-4-(2-methyl-1,3-thiazol-4-yl)phenoxy]quinazoline	Enamine	Z357943630	337.372	90
24	C(COC(c(co1)nc1c2ccc(Br)cc2F)=O)(N)=O	carbamoylmethyl 2-(4-bromo-2-fluorophenyl)-1,3-oxazole-4-carboxylate	Enamine	Z1619453041	343.105	90
25	C(NC(Nc1ccc(Oc2ccc(C(F)(F)F)cn2)c(F)c1)=O)CC#C	3-(but-3-yn-1-yl)-1-(3-fluoro-4-{[5-(trifluoromethyl)pyridin-2-yl]oxy}phenyl)urea	Enamine	Z1196448656	367.297	90
26	Cc(n1)c(C)c(C)c(C(N)=O)c1SCCCN2c(cccc3)c3NC2=O	4,5,6-trimethyl-2-{[3-(2-oxo-2,3-dihydro-1H-1,3-benzodiazol-1-yl)propyl]sulfanyl}pyridine-3-carboxamide	Enamine	Z74618111	370.471	90
27	C(C(CCC(C1)(C(=O)N(CC(NCc2ccccc2OC)=O)C3=O)N3)C1)C	2-{8-ethyl-2,4-dioxo-1,3-diazaspiro[4.5]decan-3-yl}-N-[(2-methoxyphenyl)methyl]acetamide	Enamine	Z14144834	373.445	90
28	Fc1ccccc1OC(c2nnc(c(cn3)cc(c(C(C)C)n4)c3o4)o2)C	2-[1-(2-fluorophenoxy)ethyl]-5-[3-(propan-2-yl)-[1,2]oxazolo[5,4-b]pyridin-5-yl]-1,3,4-oxadiazole	Enamine	Z1170449981	368.361	90
29	ClC(=CC(C(F)(F)F)=CN1CC(Nc2c(C#N)c(C)c(C)o2)=O)C1=O	2-[3-chloro-2-oxo-5-(trifluoromethyl)-1,2-dihydropyridin-1-yl]-N-(3-cyano-4,5-dimethylfuran-2-yl)acetamide	Enamine	Z223952354	373.712	90
30	Cc(ccc(O1)c2C(=O)C=C1C(Nc3ccc(N4CCCC4=O)c(C)c3)=O)c2	6-methyl-N-[3-methyl-4-(2-oxopyrrolidin-1-yl)phenyl]-4-oxo-4H-chromene-2-carboxamide	Enamine	Z226924218	376.404	90
31	COC(C(C=CC(=O)N1CC(NCC(F)(F)F)=O)=C1)=O	methyl 6-oxo-1-{[(2,2,2-trifluoroethyl)carbamoyl]methyl}-1,6-dihydropyridine-3-carboxylate	Enamine	Z168822388	292.211	90
32	FC(n1c(cccc2)c2nc1C(OC(c(cc(s3)c4nc3N)cc4)=O)C)F	1-[1-(difluoromethyl)-1H-1,3-benzodiazol-2-yl]ethyl 2-amino-1,3-benzothiazole-6-carboxylate	Enamine	Z369444820	388.393	90
33	Fc(ccc1c2nc(COc(o3)nc(Cc4ccc(F)cc4)n3)co2)c(F)c1	5-{[2-(3,4-difluorophenyl)-1,3-oxazol-4-yl]methoxy}-3-[(4-fluorophenyl)methyl]-1,2,4-oxadiazole	Enamine	Z1188468173	387.311	90
34	c1(c(c(C(NS(CC(F)(F)F)(=O)=O)=O)c[nH]2)n2)ccccc1	3-phenyl-N-(2,2,2-trifluoroethanesulfonyl)-1H-pyrazole-4-carboxamide	Enamine	Z1698146336	333.288	90
35	Fc(ccc1C(=O)C(Sc(n(CC(N)=O)c(C)n2)n2)C)cc1F	2-(3-{[1-(2,4-difluorophenyl)-1-oxopropan-2-yl]sulfanyl}-5-methyl-4H-1,2,4-triazol-4-yl)acetamide	Enamine	Z1167093972	340.351	90
36	Cc(o1)c(CC(NN2C(=O)c3c(N=C2)cccc3)=O)nc1c4cccs4	2-[5-methyl-2-(thiophen-2-yl)-1,3-oxazol-4-yl]-N-(4-oxo-3,4-dihydroquinazolin-3-yl)acetamide	Enamine	Z240139664	366.396	90
37	C(c1nnc(CSCc(co2)nc2c3cccc(F)c3)o1)(C)(C)C	2-tert-butyl-5-[({[2-(3-fluorophenyl)-1,3-oxazol-4-yl]methyl}sulfanyl)methyl]-1,3,4-oxadiazole	Enamine	Z1413955683	347.409	90
38	s1cccc1C(NC(c(c([N+]([O-])=O)c[nH]2)n2)=O)c3sccc3	N-[bis(thiophen-2-yl)methyl]-4-nitro-1H-pyrazole-3-carboxamide	Enamine	Z1547701808	334.378	90
39	CN(C(=O)CN1CC(=O)N2CCCCCC2c3ccc(C(F)(F)F)cc3)C1=O	3-methyl-1-(2-oxo-2-{2-[4-(trifluoromethyl)phenyl]azepan-1-yl}ethyl)imidazolidine-2,4-dione	Enamine	Z2711482834	397.391	90
40	c1(c(O2)cc(c3c1)nc(NC(c4c(C)c5c(o4)ccc(F)c5)=O)s3)OCC2	N-{10,13-dioxa-4-thia-6-azatricyclo[7.4.0.0^{3,7}]trideca-1,3(7),5,8-tetraen-5-yl}-5-fluoro-3-methyl-1-benzofuran-2-carboxamide	Enamine	Z67675802	384.382	90
41	Fc(c1c(o2)cnc2CCC(Nc3c(O)cccn3)=O)cccc1F	3-[5-(2,6-difluorophenyl)-1,3-oxazol-2-yl]-N-(3-hydroxypyridin-2-yl)propanamide	Enamine	Z225032800	345.299	90
42	Nc1nc(Oc(cccc2C(NC3CC3)=O)c2)cc(Cl)n1	3-[(2-amino-6-chloropyrimidin-4-yl)oxy]-N-cyclopropylbenzamide	Enamine	Z646129060	304.73	90
43	Clc(ccc1CN(C)C(=O)CSC(NC(=O)N2)=N2)cc1	N-[(4-chlorophenyl)methyl]-N-methyl-2-[(5-oxo-4,5-dihydro-1H-1,2,4-triazol-3-yl)sulfanyl]acetamide	Enamine	Z1736986284	312.776	90
44	COC(c1ccc(C(N(Cc2ccco2)CC(F)(F)F)=O)s1)=O	methyl 5-{[(furan-2-yl)methyl](2,2,2-trifluoroethyl)carbamoyl}thiophene-2-carboxylate	Enamine	Z978955588	347.311	90
45	C1(NC(NC(=O)CN(c2c(ccc(C(F)(F)F)c2)S3)CC3)=O)CC1	3-cyclopropyl-1-{2-[6-(trifluoromethyl)-3,4-dihydro-2H-1,4-benzothiazin-4-yl]acetyl}urea	Enamine	Z1413730201	359.369	90
46	O=C(c1c(cccc1)S2(=O)=O)N2Cc3cn4c(c3C#N)cccc4	2-[(1,1,3-trioxo-2,3-dihydro-1lambda6,2-benzothiazol-2-yl)methyl]indolizine-1-carbonitrile	Enamine	Z242111450	337.354	90
47	C(C(OC(=O)c1cc(C(F)(F)F)cc(C(F)(F)F)c1)C)(N)=O	1-carbamoylethyl 3,5-bis(trifluoromethyl)benzoate	Enamine	Z18565490	329.194	90
48	CC(N1)=CC(=O)C(C(NC(=CC=CN2Cc3ccc(C)cc3)C2=O)=O)=C1	6-methyl-N-{1-[(4-methylphenyl)methyl]-2-oxo-1,2-dihydropyridin-3-yl}-4-oxo-1,4-dihydropyridine-3-carboxamide	Enamine	Z1510887857	349.382	90
49	Clc1cccc(F)c1COC(=O)c2ccc(n3c(N)c(C#N)cn3)cc2	(2-chloro-6-fluorophenyl)methyl 4-(5-amino-4-cyano-1H-pyrazol-1-yl)benzoate	Enamine	Z796721604	370.763	90
50	CN(C)CCCN(c(c1)c2ccc1)c(cccc3)c3S2	dimethyl[3-(10H-phenothiazin-10-yl)propyl]amine	Enamine	EN300-708783	284.421	95
51	Cn1c(c(cn1)C(=O)N2CC(c3c(O4)cc(C)c(C(C)C)c3)=CC4=O)N=C2	1-methyl-5-{[7-methyl-2-oxo-6-(propan-2-yl)-2H-chromen-4-yl]methyl}-1H,4H,5H-pyrazolo[3,4-d]pyrimidin-4-one	Enamine	Z55416653	364.397	90
52	Clc(cc1N(CC2CC2)C(=O)CN3C(=O)N(C)C=N3)ccc1C#N	N-(5-chloro-2-cyanophenyl)-N-(cyclopropylmethyl)-2-(4-methyl-5-oxo-4,5-dihydro-1H-1,2,4-triazol-1-yl)acetamide	Enamine	Z1622866568	345.782	90
53	Clc1cc(CSCCNC(N2C)=CC(=O)N(C)C2=O)ccn1	6-[(2-{[(2-chloropyridin-4-yl)methyl]sulfanyl}ethyl)amino]-1,3-dimethyl-1,2,3,4-tetrahydropyrimidine-2,4-dione	Enamine	Z2379567605	340.829	90
54	C1(NC(COC(c2c(Cl)c3c(s2)cc(Cl)cc3Cl)=O)=O)CC1	(cyclopropylcarbamoyl)methyl 3,4,6-trichloro-1-benzothiophene-2-carboxylate	Enamine	Z275384622	378.655	90
55	Clc1ccccc1C(C)(C(=O)N2CC(Nc3ccccc3C#N)=O)NC2=O	2-[4-(2-chlorophenyl)-4-methyl-2,5-dioxoimidazolidin-1-yl]-N-(2-cyanophenyl)acetamide	Enamine	Z14096410	382.798	90
56	Cc(ccc1c2nc(CSc3nc(C)c(CC(N)=O)s3)co2)cc1C	2-[2-({[2-(2,4-dimethylphenyl)-1,3-oxazol-4-yl]methyl}sulfanyl)-4-methyl-1,3-thiazol-5-yl]acetamide	Enamine	Z298222998	373.497	90
57	CC(c1c(O2)cc(NC(c(n3c4ccccc4)cnc3SC)=O)cc1)=CC2=O	N-(4-methyl-2-oxo-2H-chromen-7-yl)-2-(methylsulfanyl)-1-phenyl-1H-imidazole-5-carboxamide	Enamine	Z64820179	391.444	90
58	C(N1C(=O)C=CC(NC(=O)Cc(cs2)nc2c3ccc(C)o3)=C1)C	N-(1-ethyl-6-oxo-1,6-dihydropyridin-3-yl)-2-[2-(5-methylfuran-2-yl)-1,3-thiazol-4-yl]acetamide	Enamine	Z758249922	343.402	90
59	Cc(o1)c(CSCc(cc(c2cccs2)o3)n3)c(C)n1	3,5-dimethyl-4-[({[5-(thiophen-2-yl)-1,2-oxazol-3-yl]methyl}sulfanyl)methyl]-1,2-oxazole	Enamine	Z98907319	306.408	90
60	Fc(cccc1C(C(=C2N(CCC)C(=O)N3C)C3=O)C(=C4N2)C(=O)OC4)c1	8-(3-fluorophenyl)-11-methyl-13-propyl-5-oxa-2,11,13-triazatricyclo[7.4.0.0^{3,7}]trideca-1(9),3(7)-diene-6,10,12-trione	Enamine	Z99599296	371.362	90
61	C(c(c(F)c(Oc1cccc(n2ccnc2)c1)n3)nc3)C	4-ethyl-5-fluoro-6-[3-(1H-imidazol-1-yl)phenoxy]pyrimidine	Enamine	Z1558835717	284.288	90
62	n1c2n(cc1c(cccc3S(N4CC(C)CC(C)C4)(=O)=O)c3)cccn2	1-(3-{imidazo[1,2-a]pyrimidin-2-yl}benzenesulfonyl)-3,5-dimethylpiperidine	InterBioScreen	STOCK5S-15667	370.471	92
63	Clc(ccc1CSC2=C(C=Cc([nH]3)ccn3)N(C=CS4)C4N2)cc1	5-[2-(6-{[(4-chlorophenyl)methyl]sulfanyl}-7H,7aH-imidazo[2,1-b][1,3]thiazol-5-yl)ethenyl]-1H-pyrazole	Key Organics	1T-0214	374.914	90
64	Fc1ccccc1Oc2nc(C)c(NC(c3ccco3)=O)c(C)n2	N-[2-(2-fluorophenoxy)-4,6-dimethylpyrimidin-5-yl]furan-2-carboxamide	Life Chemicals	F6438-0493	327.309	90
65	o1cccc1C(c2cccs2)CNC(c(c(C)o3)cn3)=O	N-[2-(furan-2-yl)-2-(thiophen-2-yl)ethyl]-5-methyl-1,2-oxazole-4-carboxamide	Life Chemicals	F6508-1215	302.35	90
66	Cc(cc1NC(=O)CN2C(=O)c(s3)c(c(c(ccn4)cc4)n3)N=C2)cc(C)c1	N-(3,5-dimethylphenyl)-2-[7-oxo-3-(pyridin-4-yl)-6H,7H-[1,2]thiazolo[4,5-d]pyrimidin-6-yl]acetamide	Life Chemicals	F3406-6275	391.448	90
67	Fc(ccc1NC(=O)CC2N(C(=O)C=C3C)C(SC2)=N3)c(C(F)(F)F)c1	N-[4-fluoro-3-(trifluoromethyl)phenyl]-2-{7-methyl-5-oxo-2H,3H,5H-[1,3]thiazolo[3,2-a]pyrimidin-3-yl}acetamide	Life Chemicals	F2495-0341	387.354	90
68	Cc(n1)cc(C(F)(F)F)cc1Oc(ccc2c(ccn3)nc3N)cc2	4-(4-{[6-methyl-4-(trifluoromethyl)pyridin-2-yl]oxy}phenyl)pyrimidin-2-amine	Maybridge	SEW01841	346.306	90
69	Cc1nc(C(NCC(=O)c2ccccc2)=O)c(C(F)(F)F)o1	2-methyl-N-(2-oxo-2-phenylethyl)-5-(trifluoromethyl)-1,3-oxazole-4-carboxamide	Maybridge	RF04224	312.243	90
70	COC(c1c2c(sc1)C(C(F)(F)F)=CC(=O)N2)=O	methyl 5-oxo-7-(trifluoromethyl)-4H,5H-thieno[3,2-b]pyridine-3-carboxylate	Maybridge	GK02676	277.222	90
71	c1(COC(=CN2C)C(=O)C=C2C(N=C3NN=C(CC(C)C)S3)=O)ccccc1	5-(benzyloxy)-1-methyl-N-[(2Z)-5-(2-methylpropyl)-2,3-dihydro-1,3,4-thiadiazol-2-ylidene]-4-oxo-1,4-dihydropyridine-2-carboxamide	Pharmeks	PHAR318073	398.481	92
72	C(N1CCc2c(C1C(=C(O)N=C3O)C(=O)N3c4ccc(F)cc4)cccc2)(=O)C	5-(2-acetyl-1,2,3,4-tetrahydroisoquinolin-1-yl)-3-(4-fluorophenyl)-2,6-dihydroxy-3,4-dihydropyrimidin-4-one	Pharmeks	PHAR162051	395.383	92
73	Clc1ccccc1COc(cn2)c(O)cc2C(Nc3cc(C)ccn3)=O	5-[(2-chlorophenyl)methoxy]-4-hydroxy-N-(4-methylpyridin-2-yl)pyridine-2-carboxamide	Pharmeks	PHAR276625	369.799	92
74	C(c(n1)[nH]c(SCc2nnc(c3cc(C)c(CC)s3)o2)n1)(C)(C)C	2-{[(5-tert-butyl-4H-1,2,4-triazol-3-yl)sulfanyl]methyl}-5-(5-ethyl-4-methylthiophen-2-yl)-1,3,4-oxadiazole	Ukrorgsyntez	PB269593386	363.506	90
75	Oc(cn1c2cccc(C(C)C)c2)c(C(NCc(nc(C)o3)n3)=O)n1	4-hydroxy-N-[(5-methyl-1,2,4-oxadiazol-3-yl)methyl]-1-[3-(propan-2-yl)phenyl]-1H-pyrazole-3-carboxamide	Ukrorgsyntez	PB1371447498	341.364	90
76	o1cccc1c2nc(CSCc(cs3)nc3NC(=O)C)c(C)o2	N-{4-[({[2-(furan-2-yl)-5-methyl-1,3-oxazol-4-yl]methyl}sulfanyl)methyl]-1,3-thiazol-2-yl}acetamide	Ukrorgsyntez	PB1156066484	349.432	90
77	Clc(cccc1N(CC(F)(F)F)C(=O)Cn2cnnn2)c1	N-(3-chlorophenyl)-2-(1H-1,2,3,4-tetrazol-1-yl)-N-(2,2,2-trifluoroethyl)acetamide	Ukrorgsyntez	PB1341647559	319.669	90
78	Nc(c(C#N)cn1)nc1SCC(S2)CN=C2c3ccc(OC)cc3	4-amino-2-({[2-(4-methoxyphenyl)-4,5-dihydro-1,3-thiazol-5-yl]methyl}sulfanyl)pyrimidine-5-carbonitrile	Ukrorgsyntez	PB335915844	357.458	90
79	C(c(ccn1CC(NCc(o2)ccc2C(O)=O)=O)n1)(F)(F)F	5-({2-[3-(trifluoromethyl)-1H-pyrazol-1-yl]acetamido}methyl)furan-2-carboxylic acid	Ukrorgsyntez	PB1445498181	317.22	90
80	o1cccc1CSCCCNc(n2)c(c(C)n3)c(o3)nc2C	N-(3-{[(furan-2-yl)methyl]sulfanyl}propyl)-3,6-dimethyl-[1,2]oxazolo[5,4-d]pyrimidin-4-amine	ChemBridge	93881629	318.396	90
81	Cc(c(o1)c2c(CC(Nc(o3)nc(C)n3)=O)c1)c(C)cc2	2-(6,7-dimethyl-1-benzofuran-3-yl)-N-(3-methyl-1,2,4-oxadiazol-5-yl)acetamide	Enamine	Z748331466	285.297	90
